# Biom3d, a modular framework to host and develop 3D segmentation methods

**DOI:** 10.1101/2024.07.25.604800

**Authors:** Guillaume Mougeot, Sami Safarbati, Hervé Alégot, Pierre Pouchin, Nadine Field, Sébastien Almagro, Émilie Pery, Aline Probst, Christophe Tatout, David E. Evans, Katja Graumann, Frédéric Chausse, Sophie Desset

## Abstract

U-Net is a convolutional neural network model developed in 2015 and has proven to be one of the most inspiring deep-learning models for image segmentation. Numerous U-Net-based applications have since emerged, constituting a heterogeneous set of tools that illustrate the current reproducibility crisis in the deep-learning field and that remain slow to spread in application fields such as 3D bioimaging. Here we propose a solution named Biom3d, a modular deep learning framework facilitating the integration and development of novel models, metrics, or training schemes for 3D image segmentation. The development philosophy of Biom3d provides an improved code sustainability and reproducibility in line with the FAIR principles and is available as a graphical user interface and an open-source deep-learning framework to target a large community of users, from end users to deep learning developers.
