## Supplementary Table 1 for "Biom3d, a modular framework to host and develop 3D segmentation methods"

### Sheet: Feuil1
	figure	Acquisition modality	annoted structure type	train/ prediction	project name	project link	dataset or model	dataset or model name in OMERO repository	number of classes	number of images	dataset or model link
	Fig 2a & Fig.3a (benchmark)	Computer Tomography Scanner	multi organs	prediction	BIOM3D PREDICTIONS ON PUBLIC DATASETS AND MODELS	https://omero.mesocentre.uca.fr/webclient/?show=project-2005	public raw		13	15	https://www.synapse.org/Synapse:syn3193805
							Biom3d model	btcv_biom3d.zip		N/A	https://omero.mesocentre.uca.fr/webclient/annotation/12575
							prediction	BTCV (CT-SCAN)		15	https://omero.mesocentre.uca.fr/webclient/?show=dataset-3747
	Fig.2b & Fig.3a (benchmark)	Magnetic Resonance Imagery	brain tumor	prediction	BIOM3D PREDICTIONS ON PUBLIC DATASETS AND MODELS	https://omero.mesocentre.uca.fr/webclient/?show=project-2005	public raw		3	242	http://medicaldecathlon.com
							Biom3d model	brain_biom3d.zip		N/A	https://omero.mesocentre.uca.fr/webclient/annotation/12574
							prediction	BRAIN TUMOR (MRI)		242	https://omero.mesocentre.uca.fr/webclient/?show=dataset-3748
	Fig.2c & Fig.3a (benchmark)	Computer Tomography Scanner	lung tumor	prediction	BIOM3D PREDICTIONS ON PUBLIC DATASETS AND MODELS	https://omero.mesocentre.uca.fr/webclient/?show=project-2005	public raw		1	31	http://medicaldecathlon.com
							Biom3d model	lung_biom3d.zip		N/A	https://omero.mesocentre.uca.fr/webclient/annotation/12577
							prediction	LUNG TUMOR (CT-SCAN)		32	https://omero.mesocentre.uca.fr/webclient/?show=dataset-3749
	Fig 2d & Fig.3a (benchmark)	Computer Tomography Scanner	pancreas tumor	prediction	BIOM3D PREDICTIONS ON PUBLIC DATASETS AND MODELS	https://omero.mesocentre.uca.fr/webclient/?show=project-2005	public raw		2	53	http://medicaldecathlon.com
							Biom3d model	pancreas_biom3d.zip		N/A	https://omero.mesocentre.uca.fr/webclient/annotation/12579
							prediction	PANCREAS TUMOR (CT-SCAN)		71	https://omero.mesocentre.uca.fr/webclient/?show=dataset-3750
	Fig.2e	X-Ray micro tomography	aortic wall	training	BIOM3D TRAINING ON CUSTOM DATASETS AND MODELS	https://omero.mesocentre.uca.fr/webclient/?show=project-2007	raw	3D AORTA (SYNCHROTRON RX) RAW IMAGES	1	5	https://omero.mesocentre.uca.fr/webclient/?show=dataset-3763
							ground truth	3D AORTA (SYNCHROTRON RX) MASKS			https://omero.mesocentre.uca.fr/webclient/?show=dataset-3759
							biom3d model	aorta_biom3d.zip		N/A	https://omero.mesocentre.uca.fr/webclient/annotation/12572
				prediction	BIOM3D PREDICTIONS ON CUSTOM DATASETS	https://omero.mesocentre.uca.fr/webclient/?show=project-2006	raw	3D AORTA (SYNCHROTRON XR) RAW IMAGES		1	https://omero.mesocentre.uca.fr/webclient/?show=dataset-3732
							prediction	3D AORTA (SYNCHROTRON XR) PREDICTIONS		1	https://omero.mesocentre.uca.fr/webclient/?show=dataset-3745
	Fig.2f & Fig.3a (benchmark)	transmitted electron microscope	mitochondria	prediction	BIOM3D PREDICTIONS ON PUBLIC DATASETS AND MODELS	https://omero.mesocentre.uca.fr/webclient/?show=project-2005	public raw		1	1	https://www.epfl.ch/labs/cvlab/data/data-em
							Biom3d model	epfl_biom3d.zip		N/A	https://omero.mesocentre.uca.fr/webclient/annotation/12576
							prediction	EPFL (ELECTRON MICROSCOPY)		1	https://omero.mesocentre.uca.fr/webclient/?show=dataset-3751
	Fig.2g & Fig.3a (benchmark)	transmitted electron microscope	plant nuclei	training	BIOM3D TRAINING ON CUSTOM DATASETS AND MODELS	https://omero.mesocentre.uca.fr/webclient/?show=project-2007	raw	3D NUCLEI FROM PLANT ROOT (ELECTRON MICROSCOPY) RAW IMAGES	1	1	https://omero.mesocentre.uca.fr/webclient/?show=dataset-3769
							ground truth	3D NUCLEI FROM PLANT ROOT (ELECTRON MICROSCOPY) MASKS			https://omero.mesocentre.uca.fr/webclient/?show=dataset-3764
							Biom3d model	plant-root_biom3d.zip		N/A	https://omero.mesocentre.uca.fr/webclient/annotation/12573
				prediction	BIOM3D PREDICTIONS ON CUSTOM DATASETS	https://omero.mesocentre.uca.fr/webclient/?show=project-2006	raw	3D NUCLEI FROM PLANT ROOT (ELECTRON MICROSCOPY) RAW IMAGES		1	https://omero.mesocentre.uca.fr/webclient/?show=dataset-3735
							prediction	3D NUCLEI FROM PLANT ROOT (ELECTRON MICROSCOPY) PREDICTIONS		1	https://omero.mesocentre.uca.fr/webclient/?show=dataset-3746
	Fig.2h & Fig3c (benchmark)	confocal microscopy	chromocenters	training	CHROMOCENTERS TRAINING OF BIOM3D AND MODEL	https://omero.mesocentre.uca.fr/webclient/?show=project-2003	raw	RAW	1	85	https://omero.mesocentre.uca.fr/webclient/?show=dataset-3760
							ground truth	MASK AND BIOM3D MODEL			https://omero.mesocentre.uca.fr/webclient/?show=dataset-3761
							biom3d model	chromocenter_model.zip		N/A	https://omero.mesocentre.uca.fr/webclient/annotation/12569
				prediction	CHROMOCENTERS BENCHMARK	https://omero.mesocentre.uca.fr/webclient/?show=project-2004	raw	RAW		698	https://omero.mesocentre.uca.fr/webclient/?show=dataset-3726
							prediction	BIOM3D CHROMOCENTERS		698	https://omero.mesocentre.uca.fr/webclient/?show=dataset-3729
							segmentation	NODeJ CHROMOCENTERS		698	https://omero.mesocentre.uca.fr/webclient/?show=dataset-3728
							prediction	NUCLEI MASKS		698	https://omero.mesocentre.uca.fr/webclient/?show=dataset-3727
	Fig.2i	confocal microscopy	mouse nuclei	training	BIOM3D TRAINING ON CUSTOM DATASETS AND MODELS	https://omero.mesocentre.uca.fr/webclient/?show=project-2006	raw 3 channels	3D NUCLEI FROM MOUSE EMBRYOS (CONFOCAL MICROSCOPY) RAW HYPERSTACKS	2	14	https://omero.mesocentre.uca.fr/webclient/?show=dataset-3791
							training raw 1 channel	3D NUCLEI FROM MOUSE EMBRYOS (CONFOCAL MICROSCOPY) RAW IMAGES			https://omero.mesocentre.uca.fr/webclient/?show=dataset-3789
							mask	3D EPITHELIAL MEMBRANES (CONFOCAL MICROSCOPY) MASKS			https://omero.mesocentre.uca.fr/webclient/?show=dataset-3790
							Biom3d model	mouse-embryo-model.zip		N/A	https://omero.mesocentre.uca.fr/webclient/annotation/12580
				prediction	BIOM3D PREDICTIONS ON CUSTOM DATASETS	https://omero.mesocentre.uca.fr/webclient/?show=project-2006	raw	3D NUCLEI FROM MOUSE EMBRYOS (CONFOCAL MICROSCOPY) RAW IMAGES		1	https://omero.mesocentre.uca.fr/webclient/?show=dataset-3737
							prediction	3D NUCLEI FROM MOUSE EMBRYOS (CONFOCAL MICROSCOPY) PREDICTIONS		1	https://omero.mesocentre.uca.fr/webclient/?show=dataset-3756
	Fig.2j	confocal microscopy	cell membrane	training	BIOM3D TRAINING ON CUSTOM DATASETS AND MODELS	https://omero.mesocentre.uca.fr/webclient/?show=project-2007	raw	3D EPITHELIAL MEMBRANES (CONFOCAL MICROSCOPY) RAW IMAGES	3	332	https://omero.mesocentre.uca.fr/webclient/?show=dataset-3787
							mask	3D EPITHELIAL MEMBRANES (CONFOCAL MICROSCOPY) MASKS			https://omero.mesocentre.uca.fr/webclient/?show=dataset-3788
							biom3d model	epithelial-follicle-membranes-model.zip			https://omero.mesocentre.uca.fr/webclient/annotation/12582
				prediction	BIOM3D PREDICTIONS ON CUSTOM DATASETS	https://omero.mesocentre.uca.fr/webclient/?show=project-2006	raw	3D EPITHELIAL MEMBRANES (CONFOCAL MICROSCOPY) RAW IMAGES		1	https://omero.mesocentre.uca.fr/webclient/?show=dataset-3755
							prediction	3D EPITHELIAL MEMBRANES (CONFOCAL MICROSCOPY) PREDICTIONS		1	https://omero.mesocentre.uca.fr/webclient/?show=dataset-3736
	Fig.3a & 3b	SIM fluorescence microscopy	plant nuclei	training	NUCLEI TRAINING OF BIOM3D AND MODEL	https://omero.mesocentre.uca.fr/webclient/?show=project-2001	raw	RAW	1	65	https://omero.mesocentre.uca.fr/webclient/?show=dataset-3723
							mask	MASK TRAINING			https://omero.mesocentre.uca.fr/webclient/?show=dataset-3725
							Biom3d model	plant_nucleus.zip		N/A	https://omero.mesocentre.uca.fr/webclient/annotation/12570
				prediction	NUCLEI BENCHMARK	https://omero.mesocentre.uca.fr/webclient/?show=project-2002	raw	RAW IMAGES		28	https://omero.mesocentre.uca.fr/webclient/?show=dataset-3780
							ground truth	MASKS		28	https://omero.mesocentre.uca.fr/webclient/?show=dataset-3784
							prediction	BIOM3D		28	https://omero.mesocentre.uca.fr/webclient/?show=dataset-3778
							prediction	CELLPOSE		28	https://omero.mesocentre.uca.fr/webclient/?show=dataset-3781
							prediction	DEEPCELL		28	https://omero.mesocentre.uca.fr/webclient/?show=dataset-3782
							prediction	NNUNET		28	https://omero.mesocentre.uca.fr/webclient/?show=dataset-3779
							segmentation	NUCLEUSJ GIFT WRAPPING		28	https://omero.mesocentre.uca.fr/webclient/?show=dataset-3786
							segmentation	NUCLEUSJ OTSU		28	https://omero.mesocentre.uca.fr/webclient/?show=dataset-3851
							prediction	QCANET		28	https://omero.mesocentre.uca.fr/webclient/?show=dataset-3785
							prediction	STARDIST		28	https://omero.mesocentre.uca.fr/webclient/?show=dataset-3783
							to see all	VISUALISATION FOLDER		28	https://omero.mesocentre.uca.fr/webclient/?show=dataset-3724
